# *Smed-pou4-2* regulates mechanosensory neuron regeneration and function in planarians

**DOI:** 10.1101/2025.05.15.654132

**Authors:** Ryan A. McCubbin, Mohammad A. Auwal, Shengzhou Wang, Sarai Alvarez Zepeda, Roman Sasik, Robert W. Zeller, Kelly G. Ross, Ricardo M. Zayas

## Abstract

POU4 homologs are involved in the development of sensory cell types across diverse species, including cnidarians, ascidians, and mammals. Whether these developmental regulators are redeployed during adult tissue maintenance and regeneration is an open question in regenerative biology. Here, we investigate the role of the *Schmidtea mediterranea* BRN3/POU4 homolog, *Smed-pou4-2* (*pou4-2*), in the regeneration of mechanosensory neurons. We find that *pou4-2* is regulated by the SoxB1 homolog, *soxB1-*2, and is expressed in a distinct population of ciliated sensory cells that detect water flow. Transcriptomic analysis of *pou4-2*-deficient planarians reveals enrichment for conserved genes associated with human auditory and vestibular function, suggesting that planarian rheosensory neurons share molecular features with mammalian inner ear hair cells. Expression of these conserved genes is significantly reduced following RNAi-mediated knockdown of *pou4-2*. To determine whether these transcriptional changes have functional consequences for mechanosensory neuron identity or behavior, we assessed the impact of *pou4-2* knockdown on sensory function. *pou4-2* RNAi results in impaired mechanosensation in both uninjured and regenerating planarians. Together with the loss of terminal differentiation markers in mechanosensory neurons, these findings identify *Smed-pou4-2* as a key regulator of mechanosensory neuron identity in planarians and support the idea that conserved sensory specification programs are redeployed during adult tissue regeneration.
