## Supplementary File S2 for "*Smed-pou4-2* regulates mechanosensory neuron regeneration and function in planarians"

### Sheet: Figure 2B heatmap genes
Dresden Transcript ID	S. mediterranea gene name
dd_Smed_v6_8104_0_1	soxB1-2
dd_Smed_v6_659_0_1	piwi-1
dd_Smed_v6_756_0_1	piwi-2
dd_Smed_v6_3135_0_1	synapsin
dd_Smed_v6_4222_0_1	synaptotagmin
dd_Smed_v6_30562_0_1	pou4-2
dd_Smed_v6_13975_0_1	pkd1l-2
dd_Smed_v6_7545_0_1	hmcn-1-like
dd_Smed_v6_39713_0_1	loxhd-1
dd_Smed_v6_23127_0_1	calm2
dd_Smed_v6_5823_0_1	myo7a
dd_Smed_v6_15356_0_1	cdh23
dd_Smed_v6_1215_0_1	glsn-2
dd_Smed_v6_27909_0_1	slc16a-24
dd_Smed_v6_30093_0_1	nsun-7
dd_Smed_v6_2270_0_1	npp-3
dd_Smed_v6_28678_0_1	dd_28678
dd_Smed_v6_16928_0_1	Eph1
Dresden Transcript ID	Top BlastX Hit Description (nr database)*	Length	#Hits	e-Value	sim mean	Top BlastX Hit Description (swissprot database)*	Length	#Hits	e-Value	sim mean
dd_Smed_v6_1215_0_1	gelsolin-like protein [Schmidtea mediterranea]	1463	20	1.82024e-137	71.44	GELS1_LUMTEGelsolin-like protein 1 OS=Lumbricus terrestris OX=6398 GN=AM PE=1 SV=1	1463	10	4.01635e-108	60.32
dd_Smed_v6_15356_0_1	hypothetical protein BOX15_Mlig016256g1 [Macrostomum lignano]	5735	20	0	48.92	CAD23_MOUSECadherin-23 OS=Mus musculus OX=10090 GN=Cdh23 PE=1 SV=2	5735	10	3.53161e-115	43.76
dd_Smed_v6_16928_0_1	ephrin type-B receptor 1-B isoform X7 [Daktulosphaira vitifoliae]	3510	20	0	52.14	EPHA4_CHICKEphrin type-A receptor 4 OS=Gallus gallus OX=9031 GN=EPHA4 PE=1 SV=2	3510	10	0	53.57
dd_Smed_v6_2270_0_1	neuropeptide precursor 3	394	1	1.09344e-56	100	---NA---	394
dd_Smed_v6_23127_0_1	myosin-2 essential light chain isoform X2	687	20	6.88703e-18	56.28	CALM_PARTECalmodulin OS=Paramecium tetraurelia OX=5888 GN=CAM PE=1 SV=3	687	10	4.52129e-17	55.68
dd_Smed_v6_27909_0_1	slc16a-24, partial [Schmidtea mediterranea]	1572	20	0	57.07	MOT12_MOUSEMonocarboxylate transporter 12 OS=Mus musculus OX=10090 GN=Slc16a12 PE=1 SV=1	1572	10	3.05272e-24	44.73
dd_Smed_v6_28678_0_1	putative leucine-rich repeat-containing protein DDB_G0290503	1262	20	1.96101e-13	60.12	---NA---	1262
dd_Smed_v6_30093_0_1	Methyltransferase NSUN7	1511	20	1.53667e-86	55.55	NSUN7_HUMANPutative methyltransferase NSUN7 OS=Homo sapiens OX=9606 GN=NSUN7 PE=1 SV=4	1511	5	1.34038e-37	46.14
dd_Smed_v6_39713_0_1	lipoxygenase homology domain-containing protein 1-like	2155	20	3.37907e-19	65.17	LOXH1_HUMANLipoxygenase homology domain-containing protein 1 OS=Homo sapiens OX=9606 GN=LOXHD1 PE=2 SV=4	2155	5	2.32326e-12	50.3
dd_Smed_v6_5823_0_1	myosin-VIIa-like isoform X1	7402	20	0	71.89	MYO7A_AEDAEMyosin-VIIa OS=Aedes aegypti OX=7159 GN=ck PE=3 SV=1	7402	10	0	65.79
*BlastX analysis performed using Blast2GO (Götz S., Garcia-Gomez JM., Terol J., Williams TD., Nagaraj SH., Nueda MJ., Robles M., Talon M., Dopazo J. and Conesa A. (2008). High-throughput functional annotation and data mining with the Blast2GO suite. Nucleic Acids Research, 36(10), 3420-35).

### Sheet: RNAseq and scRNAseq values
		scRNAseq enrichment in Cluster 8					RNAseq Values
Dresden Transcript ID	S. mediterranea gene name	mean.read.count.in.complement.to.Cl.8	mean.read.count.in.Cl.8	Fold Change	Z Score	LFDR	FC	p-adj
dd_Smed_v6_30562_0_1	pou4-2	0.0341713	1.13976	33.3543	3.60724	0.00148101	-25.0753	9.47244e-07
dd_Smed_v6_13975_0_1	pkd1l-2	0.124263	11.3035	90.9643	4.393	1.15588e-05	-6.98812	9.00538e-27
dd_Smed_v6_7545_0_1	hmcn-1-like	0.021922	8.33377	380.155	1.91876	0.841231	-4.96869	6.28284e-31
dd_Smed_v6_39713_0_1	loxhd-1	0.136255	1.9545	14.3444	3.57002	0.00184425	-8.56684	2.55868e-08
dd_Smed_v6_23127_0_1	calm2	0.0143821	5.78914	402.525	6.50845	3.07548e-14	-1034.29	0.000199102
dd_Smed_v6_5823_0_1	myo7a	0.525267	2.31257	4.40266	2.62929	0.200184	1.23494	0.999994
dd_Smed_v6_15356_0_1	cdh23	0.0501651	0.249442	4.97242	1.58961	1	-1.11729	0.999994
dd_Smed_v6_1215_0_1	glsn-2	0.397932	4.9483	12.4351	4.07436	7.23578e-05	-1.07456	0.833067
dd_Smed_v6_27909_0_1	slc16a-24	0.0484897	0.60293	12.4342	2.46418	0.327303	-1.30681	0.999994
dd_Smed_v6_30093_0_1	nsun-7	0.0174803	0.863049	49.3726	2.54551	0.260448	-4.92414	0.242035
dd_Smed_v6_2270_0_1	npp-3	0.311718	0.949901	3.04731	0.696473	1	-1.15038	0.999994
dd_Smed_v6_28678_0_1	dd_28678	0.0138171	1.70578	123.454	3.75195	0.000580397	-2.6251	0.318021
dd_Smed_v6_16928_0_1	Eph1	0.175553	1.32174	7.52897	3.78066	0.000479664	-1.29001	0.407615
