## Supplementary File S4 for "*Smed-pou4-2* regulates mechanosensory neuron regeneration and function in planarians"

### Sheet: pou4-2 downregulated genes
Downregulated contig ID	Top blast hit	Entry name	Protein name	Gene name	Identity (%)	evalue	score
dd_Smed_v6_1014_0_1
dd_Smed_v6_101_0_4	O95925	EPPI_HUMAN	Isoform 2 of Eppin, Cancer/testis antigen 71, CT71, Epididymal protease inhibitor, Protease inhibitor WAP7, Serine protease inhibitor-like with Kunitz and WAP domains 1, WAP four-disulfide core domain protein 7	EPPIN, SPINLW1, WAP7, WFDC7	39	4.5e-14	154
dd_Smed_v6_1045_0_1	P24534	EF1B_HUMAN	Elongation factor 1-beta, EF-1-beta	EEF1B2, EEF1B, EF1B	80.5	2.4e-38	332
dd_Smed_v6_1139_0_12	Q13114	TRAF3_HUMAN	TNF receptor-associated factor 3, 2.3.2.27, CD40 receptor-associated factor 1, CRAF1, CD40-binding protein, CD40BP, LMP1-associated protein 1, LAP1, RING-type E3 ubiquitin transferase TRAF3	TRAF3, CAP-1, CRAF1, TRAFAMN	18.3	4.3e-11	160
dd_Smed_v6_10764_0_3	Q9Y2G4	ANKR6_HUMAN	Isoform 3 of Ankyrin repeat domain-containing protein 6, Diversin	ANKRD6, KIAA0957	30.2	8.2e-49	468
dd_Smed_v6_11507_0_2	O60287	NPA1P_HUMAN	Nucleolar pre-ribosomal-associated protein 1, Nucleolar protein 254 kDa, URB1 ribosome biogenesis 1 homolog	URB1, C21orf108, KIAA0539, NOP254, NPA1	24.6	4.1e-22	262
dd_Smed_v6_11764_0_3	Q9H814	PHAX_HUMAN	Phosphorylated adapter RNA export protein, RNA U small nuclear RNA export adapter protein	PHAX, RNUXA	30.6	3e-21	239
dd_Smed_v6_12316_0_3	Q6YHU6	THADA_HUMAN	tRNA (32-2'-O)-methyltransferase regulator THADA, Gene inducing thyroid adenomas protein, Thyroid adenoma-associated protein	THADA, GITA, KIAA1767	22.8	5e-11	169
dd_Smed_v6_11905_0_8	Q12923	PTN13_HUMAN	Tyrosine-protein phosphatase non-receptor type 13, 3.1.3.48, Fas-associated protein-tyrosine phosphatase 1, FAP-1, PTP-BAS, Protein-tyrosine phosphatase 1E, PTP-E1, hPTPE1, Protein-tyrosine phosphatase PTPL1	PTPN13, PNP1, PTP1E, PTPL1	24.1	1.6e-11	173
dd_Smed_v6_11905_0_3	Q12923	PTN13_HUMAN	Tyrosine-protein phosphatase non-receptor type 13, 3.1.3.48, Fas-associated protein-tyrosine phosphatase 1, FAP-1, PTP-BAS, Protein-tyrosine phosphatase 1E, PTP-E1, hPTPE1, Protein-tyrosine phosphatase PTPL1	PTPN13, PNP1, PTP1E, PTPL1	24.1	2e-11	173
dd_Smed_v6_12978_0_2	Q12809	KCNH2_HUMAN	Isoform B-USO of Potassium voltage-gated channel subfamily H member 2, Eag homolog, Ether-a-go-go-related gene potassium channel 1, ERG-1, Eag-related protein 1, Ether-a-go-go-related protein 1, H-ERG, hERG-1, hERG1, Voltage-gated potassium channel subunit Kv11.1	KCNH2, ERG, ERG1, HERG	57	8.4e-162	1239
dd_Smed_v6_13411_0_1	P54098	DPOG1_HUMAN	DNA polymerase subunit gamma-1, 2.7.7.7, Mitochondrial DNA polymerase catalytic subunit, PolG-alpha	POLG, MDP1, POLG1, POLGA	36.3	1.2e-68	648
dd_Smed_v6_13890_0_3	Q96JL9	ZN333_HUMAN	Zinc finger protein 333	ZNF333, KIAA1806	27.9	3.6e-27	296
dd_Smed_v6_13975_0_1	Q7Z442-2	PK1L2_HUMAN	Isoform 2 of Polycystin-1-like protein 2, Polycystin-1L2, PC1-like 2 protein, Polycystic kidney disease protein 1-like 2	PKD1L2, KIAA1879, PC1L2	23.6	6.2e-45	458
dd_Smed_v6_15626_0_1	Q13563	PKD2_HUMAN	Polycystin-2, PC2, Autosomal dominant polycystic kidney disease type II protein, Polycystic kidney disease 2 protein, Polycystwin, R48321, Transient receptor potential cation channel subfamily P member 2	PKD2, TRPP2	42.9	7.5e-138	1088
dd_Smed_v6_15845_0_3
dd_Smed_v6_1588_0_1
dd_Smed_v6_1900_0_6	Q9UK58	CCNL1_HUMAN	Cyclin-L1, Cyclin-L	CCNL1, BM-001, UNQ530/PRO1073	29.1	7.9e-27	294
dd_Smed_v6_19322_0_1	Q9P0L9	PK2L1_HUMAN	Isoform 2 of Polycystin-2-like protein 1, Polycystin-2L1, Polycystic kidney disease 2-like 1 protein, Polycystin-2 homolog, Polycystin-L, Polycystin-L1	PKD2L1, PKD2L, PKDL, TRPP3	46.6	2.5e-71	614
dd_Smed_v6_2072_0_23	Q12955	ANK3_HUMAN	Isoform 2 of Ankyrin-3, ANK-3, Ankyrin-G	ANK3	46.2	0	3585
dd_Smed_v6_20159_0_1	Q9UHG0	DCDC2_HUMAN	Doublecortin domain-containing protein 2, Protein RU2S	DCDC2, KIAA1154, RU2	26	1.6e-27	289
dd_Smed_v6_23127_0_1	P0DP25	CALM3_HUMAN	Calmodulin-3	CALM3, CALML2, CAM3, CAMC, CAMIII	31.7	1.6e-17	190
dd_Smed_v6_2205_0_6
dd_Smed_v6_24_0_1
dd_Smed_v6_24_0_2
dd_Smed_v6_2395_0_3	Q9HCD5	NCOA5_HUMAN	Nuclear receptor coactivator 5, NCoA-5, Coactivator independent of AF-2, CIA	NCOA5, KIAA1637	25.7	1e-26	292
dd_Smed_v6_23879_0_1
dd_Smed_v6_2381_0_2	P13533	MYH6_HUMAN	Myosin-6, Myosin heavy chain 6, Myosin heavy chain, cardiac muscle alpha isoform, MyHC-alpha	MYH6, MYHCA	29.2	1.2e-123	1080
dd_Smed_v6_2822_0_2	Q99759	M3K3_HUMAN	Isoform 2 of Mitogen-activated protein kinase kinase kinase 3, 2.7.11.25, MAPK/ERK kinase kinase 3, MEK kinase 3, MEKK 3	MAP3K3, MAPKKK3, MEKK3	32.8	8e-22	153
dd_Smed_v6_288_0_1
dd_Smed_v6_30562_0_1	Q15319	PO4F3_HUMAN	POU domain, class 4, transcription factor 3, Brain-specific homeobox/POU domain protein 3C, Brain-3C, Brn-3C	POU4F3, BRN3C	58.6	1e-73	598
dd_Smed_v6_3457_0_4	Q02809	PLOD1_HUMAN	Isoform 2 of Procollagen-lysine,2-oxoglutarate 5-dioxygenase 1, 1.14.11.4, Lysyl hydroxylase 1, LH1	PLOD1, LLH, PLOD	42.4	0	1408
dd_Smed_v6_3457_0_2	O60568	PLOD3_HUMAN	Multifunctional procollagen lysine hydroxylase and glycosyltransferase LH3, Procollagen-lysine,2-oxoglutarate 5-dioxygenase 3, 1.14.11.4, Lysyl hydroxylase 3, LH3, Procollagen glycosyltransferase, 2.4.1.50, 2.4.1.66, Galactosylhydroxylysine-glucosyltransferase, Procollagen galactosyltransferase, Procollagen glucosyltransferase	PLOD3	41.4	0	1409
dd_Smed_v6_3845_0_1
dd_Smed_v6_3940_0_1	Q9Y3P9	RBGP1_HUMAN	Rab GTPase-activating protein 1, GAP and centrosome-associated protein, Rab6 GTPase-activating protein GAPCenA	RABGAP1, HSPC094	37.7	0	1584
dd_Smed_v6_3787_0_4
dd_Smed_v6_34_0_1	P62987	RL40_HUMAN	Ubiquitin-ribosomal protein eL40 fusion protein, CEP52, Ubiquitin A-52 residue ribosomal protein fusion product 1, Cleaved into: Ubiquitin, Large ribosomal subunit protein eL40, 60S ribosomal protein L40	UBA52, UBCEP2	100	1e-24	225
dd_Smed_v6_3480_0_1	O60645	EXOC3_HUMAN	Exocyst complex component 3, Exocyst complex component Sec6	EXOC3, SEC6, SEC6L1	29.2	5e-75	400
dd_Smed_v6_3976_0_2
dd_Smed_v6_39721_0_1	Q9UI46	DNAI1_HUMAN	Dynein axonemal intermediate chain 1, Axonemal dynein intermediate chain 1	DNAI1	29.7	1.1e-55	510
dd_Smed_v6_39713_0_1	Q8IVV2	LOXH1_HUMAN	Isoform 3 of Lipoxygenase homology domain-containing protein 1	LOXHD1	31.1	2.9e-14	192
dd_Smed_v6_4244_0_4	Q05655	KPCD_HUMAN	Protein kinase C delta type, 2.7.11.13, Tyrosine-protein kinase PRKCD, 2.7.10.2, nPKC-delta, Cleaved into: Protein kinase C delta type regulatory subunit, Protein kinase C delta type catalytic subunit, Sphingosine-dependent protein kinase-1, SDK1	PRKCD, PKCD	54.4	0	1584
dd_Smed_v6_4078_0_4	Q9Y625	GPC6_HUMAN	Glypican-6, Cleaved into: Secreted glypican-6	GPC6, UNQ369/PRO705	23.3	2.2e-30	326
dd_Smed_v6_465_0_1
dd_Smed_v6_4528_0_3	Q9Y4K3	TRAF6_HUMAN	TNF receptor-associated factor 6, 2.3.2.27, E3 ubiquitin-protein ligase TRAF6, Interleukin-1 signal transducer, RING finger protein 85, RING-type E3 ubiquitin transferase TRAF6	TRAF6, RNF85	32.4	4.7e-09	146
dd_Smed_v6_4701_0_2	Q15024	EXOS7_HUMAN	Exosome complex component RRP42, Exosome component 7, Ribosomal RNA-processing protein 42, p8	EXOSC7, KIAA0116, RRP42	23.1	8.5e-17	198
dd_Smed_v6_490_0_18	Q13114	TRAF3_HUMAN	TNF receptor-associated factor 3, 2.3.2.27, CD40 receptor-associated factor 1, CRAF1, CD40-binding protein, CD40BP, LMP1-associated protein 1, LAP1, RING-type E3 ubiquitin transferase TRAF3	TRAF3, CAP-1, CRAF1, TRAFAMN	28.6	6e-09	130
dd_Smed_v6_4701_0_3	Q15024	EXOS7_HUMAN	Exosome complex component RRP42, Exosome component 7, Ribosomal RNA-processing protein 42, p8	EXOSC7, KIAA0116, RRP42	33.8	1.3e-24	245
dd_Smed_v6_53_0_1
dd_Smed_v6_5620_0_9	Q9HBL0	TENS1_HUMAN	Isoform 2 of Tensin-1, 3.1.3.-	TNS1, TNS	29.6	2.3e-36	380
dd_Smed_v6_593_1_16
dd_Smed_v6_51_0_1
dd_Smed_v6_490_0_4	Q13114	TRAF3_HUMAN	TNF receptor-associated factor 3, 2.3.2.27, CD40 receptor-associated factor 1, CRAF1, CD40-binding protein, CD40BP, LMP1-associated protein 1, LAP1, RING-type E3 ubiquitin transferase TRAF3	TRAF3, CAP-1, CRAF1, TRAFAMN	24.9	4.2e-10	149
dd_Smed_v6_5978_0_2	O94916	NFAT5_HUMAN	Isoform D of Nuclear factor of activated T-cells 5, NF-AT5, T-cell transcription factor NFAT5, Tonicity-responsive enhancer-binding protein, TonE-binding protein, TonEBP	NFAT5, KIAA0827, TONEBP	44.7	3.2e-77	714
dd_Smed_v6_6587_0_7
dd_Smed_v6_6495_0_2	O75223	GGCT_HUMAN	Gamma-glutamylcyclotransferase, 4.3.2.9, Cytochrome c-releasing factor 21	GGCT, C7orf24, CRF21	46.3	5.8e-36	320
dd_Smed_v6_658_0_1
dd_Smed_v6_6600_0_5	Q9P2D8	UNC79_HUMAN	Isoform 3 of Protein unc-79 homolog	UNC79, KIAA1409	28.3	0	1693
dd_Smed_v6_6878_0_1	P04049	RAF1_HUMAN	RAF proto-oncogene serine/threonine-protein kinase, 2.7.11.1, Proto-oncogene c-RAF, cRaf, Raf-1	RAF1, RAF	54.8	1.3e-101	871
dd_Smed_v6_7366_0_1	P43243	MATR3_HUMAN	Isoform 2 of Matrin-3	MATR3, KIAA0723	27.4	5.9e-09	145
dd_Smed_v6_68_0_1
dd_Smed_v6_7379_0_1	Q12955-5	ANK3_HUMAN	Isoform 3 of Ankyrin-3, ANK-3, Ankyrin-G	ANK3	24.1	2.4e-41	424
dd_Smed_v6_6610_0_7	Q14674-2	ESPL1_HUMAN	Isoform 2 of Separin, 3.4.22.49, Caspase-like protein ESPL1, Extra spindle poles-like 1 protein, Separase	ESPL1, ESP1, KIAA0165	31.9	1.3e-31	343
dd_Smed_v6_793_0_1
dd_Smed_v6_7545_0_1	Q96RW7	HMCN1_HUMAN	Isoform 2 of Hemicentin-1, Fibulin-6, FIBL-6	HMCN1, FIBL6	43.6	8.9e-52	483
dd_Smed_v6_8129_0_3	O60237	MYPT2_HUMAN	Isoform 2 of Protein phosphatase 1 regulatory subunit 12B, Myosin phosphatase-targeting subunit 2, Myosin phosphatase target subunit 2	PPP1R12B, MYPT2	34.1	1.4e-59	534
dd_Smed_v6_8062_0_1	Q9H6R3	ACSS3_HUMAN	Acyl-CoA synthetase short-chain family member 3, mitochondrial, 6.2.1.1, Acetate--CoA ligase 3, Acyl-CoA synthetase short-chain family member 3, Propionate--CoA ligase, 6.2.1.17	ACSS3	36	7.1e-108	611
dd_Smed_v6_8247_0_8
dd_Smed_v6_8467_0_36	O75140	DEPD5_HUMAN	Isoform 5 of GATOR1 complex protein DEPDC5, DEP domain-containing protein 5	DEPDC5, KIAA0645	27.7	2.5e-51	509
dd_Smed_v6_8966_0_1
dd_Smed_v6_924_0_3	P54108	CRIS3_HUMAN	Cysteine-rich secretory protein 3, CRISP-3, Specific granule protein of 28 kDa, SGP28	CRISP3	31.2	2.7e-05	97
dd_Smed_v6_9974_1_7

### Sheet: pou4-2_GO-slim biological proce
Analysis Type:	PANTHER Overrepresentation Test (Released 20240807)
Annotation Version and Release Date:	PANTHER version 19.0 Released 2024-06-20
Analyzed List:	upload_1 (Homo sapiens)
Reference List:	Homo sapiens (all genes in database)
Test Type:	FISHER
Correction:	BONFERRONI
Bonferroni count:	1768
PANTHER GO-Slim Biological Process	Homo sapiens - REFLIST (20580)	upload_1 (45)	upload_1 (expected)	upload_1 (over/under)	upload_1 (fold Enrichment)	upload_1 (P-value)
detection of mechanical stimulus (GO:0050982)	13	3	0.03	+	> 100	0.00486
response to mechanical stimulus (GO:0009612)	14	3	0.03	+	98	0.00618
Unclassified (UNCLASSIFIED)	8146	9	17.81	-	0.51	0

### Sheet: detection of mechanical stimulu
detection of mechanical stimulus (GO:0050982)
Gene ID	Mapped IDs	Gene Name	Gene Symbol	Persistent id	PANTHER Family/Subfamily	PANTHER Protein class	Species
HUMAN|HGNC=21715|UniProtKB=Q7Z442	Q7Z442	Polycystin-1-like protein 2	PKD1L2	PTN002474651	POLYCYSTIN-1-LIKE PROTEIN 2 (PTHR10877:SF134)	ion channel(PC00133)	Homo sapiens
HUMAN|HGNC=21716|UniProtKB=Q7Z443	Q7Z443	Polycystin-1-like protein 3	PKD1L3	PTN002474650	POLYCYSTIN-1-LIKE PROTEIN 3 (PTHR10877:SF136)	ion channel(PC00133)	Homo sapiens
HUMAN|HGNC=9015|UniProtKB=Q9NTG1	Q9NTG1	Polycystin family receptor for egg jelly	PKDREJ	PTN002474645	POLYCYSTIN FAMILY RECEPTOR FOR EGG JELLY (PTHR10877:SF185)	ion channel(PC00133)	Homo sapiens
HUMAN|HGNC=9009|UniProtKB=Q13563	Q13563	Polycystin-2	PKD2	PTN002474665	POLYCYSTIN-2 (PTHR10877:SF114)	ion channel(PC00133)	Homo sapiens
HUMAN|HGNC=28993|UniProtKB=Q92508	Q92508	Piezo-type mechanosensitive ion channel component 1	PIEZO1	PTN002491041	PIEZO-TYPE MECHANOSENSITIVE ION CHANNEL COMPONENT 1 (PTHR13167:SF40)		Homo sapiens
HUMAN|HGNC=16527|UniProtKB=Q8TDI7	Q8TDI7	Transmembrane channel-like protein 2	TMC2	PTN002511028	TRANSMEMBRANE CHANNEL-LIKE PROTEIN 2 (PTHR23302:SF17)	ion channel(PC00133)	Homo sapiens
HUMAN|HGNC=18053|UniProtKB=Q8TDX9	Q8TDX9	Polycystin-1-like protein 1	PKD1L1	PTN002474667	POLYCYSTIN-1-LIKE PROTEIN 1 (PTHR10877:SF145)	ion channel(PC00133)	Homo sapiens
HUMAN|HGNC=9011|UniProtKB=Q9P0L9	Q9P0L9	Polycystin-2-like protein 1	PKD2L1	PTN002474669	POLYCYSTIN-2-LIKE PROTEIN 1 (PTHR10877:SF196)	ion channel(PC00133)	Homo sapiens
HUMAN|HGNC=9012|UniProtKB=Q9NZM6	Q9NZM6	Polycystin-2-like protein 2	PKD2L2	PTN002474664	POLYCYSTIN-2-LIKE PROTEIN 2 (PTHR10877:SF47)	ion channel(PC00133)	Homo sapiens
HUMAN|HGNC=26270|UniProtKB=Q9H5I5	Q9H5I5	Piezo-type mechanosensitive ion channel component 2	PIEZO2	PTN002491043	PIEZO-TYPE MECHANOSENSITIVE ION CHANNEL COMPONENT 2 (PTHR13167:SF24)		Homo sapiens
HUMAN|HGNC=16513|UniProtKB=Q8TDI8	Q8TDI8	Transmembrane channel-like protein 1	TMC1	PTN002511032	TRANSMEMBRANE CHANNEL-LIKE PROTEIN 1 (PTHR23302:SF18)	ion channel(PC00133)	Homo sapiens
HUMAN|HGNC=11610|UniProtKB=O15273	O15273	Telethonin	TCAP	PTN002495565	TELETHONIN (PTHR15143:SF0)		Homo sapiens
HUMAN|HGNC=21253|UniProtKB=Q8TAF8	Q8TAF8	LHFPL tetraspan subfamily member 5 protein	LHFPL5	PTN002488366	LHFPL TETRASPAN SUBFAMILY MEMBER 5 PROTEIN (PTHR12489:SF18)	scaffold/adaptor protein(PC00226)	Homo sapiens

### Sheet: response to mechanical stimulus
detection of mechanical stimulus (GO:0050982)
Gene ID	Mapped IDs	Gene Name	Gene Symbol	Persistent id	PANTHER Family/Subfamily	PANTHER Protein class	Species
HUMAN|HGNC=21715|UniProtKB=Q7Z442	Q7Z442	Polycystin-1-like protein 2	PKD1L2	PTN002474651	POLYCYSTIN-1-LIKE PROTEIN 2 (PTHR10877:SF134)	ion channel(PC00133)	Homo sapiens
HUMAN|HGNC=21716|UniProtKB=Q7Z443	Q7Z443	Polycystin-1-like protein 3	PKD1L3	PTN002474650	POLYCYSTIN-1-LIKE PROTEIN 3 (PTHR10877:SF136)	ion channel(PC00133)	Homo sapiens
HUMAN|HGNC=9015|UniProtKB=Q9NTG1	Q9NTG1	Polycystin family receptor for egg jelly	PKDREJ	PTN002474645	POLYCYSTIN FAMILY RECEPTOR FOR EGG JELLY (PTHR10877:SF185)	ion channel(PC00133)	Homo sapiens
HUMAN|HGNC=9009|UniProtKB=Q13563	Q13563	Polycystin-2	PKD2	PTN002474665	POLYCYSTIN-2 (PTHR10877:SF114)	ion channel(PC00133)	Homo sapiens
HUMAN|HGNC=28993|UniProtKB=Q92508	Q92508	Piezo-type mechanosensitive ion channel component 1	PIEZO1	PTN002491041	PIEZO-TYPE MECHANOSENSITIVE ION CHANNEL COMPONENT 1 (PTHR13167:SF40)		Homo sapiens
HUMAN|HGNC=16527|UniProtKB=Q8TDI7	Q8TDI7	Transmembrane channel-like protein 2	TMC2	PTN002511028	TRANSMEMBRANE CHANNEL-LIKE PROTEIN 2 (PTHR23302:SF17)	ion channel(PC00133)	Homo sapiens
HUMAN|HGNC=18053|UniProtKB=Q8TDX9	Q8TDX9	Polycystin-1-like protein 1	PKD1L1	PTN002474667	POLYCYSTIN-1-LIKE PROTEIN 1 (PTHR10877:SF145)	ion channel(PC00133)	Homo sapiens
HUMAN|HGNC=9011|UniProtKB=Q9P0L9	Q9P0L9	Polycystin-2-like protein 1	PKD2L1	PTN002474669	POLYCYSTIN-2-LIKE PROTEIN 1 (PTHR10877:SF196)	ion channel(PC00133)	Homo sapiens
HUMAN|HGNC=9012|UniProtKB=Q9NZM6	Q9NZM6	Polycystin-2-like protein 2	PKD2L2	PTN002474664	POLYCYSTIN-2-LIKE PROTEIN 2 (PTHR10877:SF47)	ion channel(PC00133)	Homo sapiens
HUMAN|HGNC=26270|UniProtKB=Q9H5I5	Q9H5I5	Piezo-type mechanosensitive ion channel component 2	PIEZO2	PTN002491043	PIEZO-TYPE MECHANOSENSITIVE ION CHANNEL COMPONENT 2 (PTHR13167:SF24)		Homo sapiens
HUMAN|HGNC=16513|UniProtKB=Q8TDI8	Q8TDI8	Transmembrane channel-like protein 1	TMC1	PTN002511032	TRANSMEMBRANE CHANNEL-LIKE PROTEIN 1 (PTHR23302:SF18)	ion channel(PC00133)	Homo sapiens
HUMAN|HGNC=11610|UniProtKB=O15273	O15273	Telethonin	TCAP	PTN002495565	TELETHONIN (PTHR15143:SF0)		Homo sapiens
HUMAN|HGNC=21253|UniProtKB=Q8TAF8	Q8TAF8	LHFPL tetraspan subfamily member 5 protein	LHFPL5	PTN002488366	LHFPL TETRASPAN SUBFAMILY MEMBER 5 PROTEIN (PTHR12489:SF18)	scaffold/adaptor protein(PC00226)	Homo sapiens
HUMAN|HGNC=29255|UniProtKB=Q70EK8	Q70EK8	Inactive ubiquitin carboxyl-terminal hydrolase 53	USP53	PTN002506497	INACTIVE UBIQUITIN CARBOXYL-TERMINAL HYDROLASE 53 (PTHR22975:SF6)	cysteine protease(PC00081)	Homo sapiens
