## Supplementary File S5 for "*Smed-pou4-2* regulates mechanosensory neuron regeneration and function in planarians"

### Sheet: Primer sequences and EST clones
Primer sequences of genes used in this study
S. mediterranea gene	Dresden Transcript ID	Primers used for ligation-independent cloning (without T4P adapters)
		Forward Primer	Reverse Primer
atoh-1	dd_Smed_v6_26877_0_1	TGACATTGTGGGAGAAATG	CGTTTGAGCCATTAATAGAG
atoh8-1	dd_Smed_v6_12677_0_1	ACACGCATCAGTGCATTCTGTC	TGCTTTCCTGGGCAATGGTTATC
pkd1L-2	dd_Smed_v6_13975_0_1	TACATACTGGTTCATGTCGAAACGC	ATGGAAACGAAGGAGCTTATTCCC
pkd2-1	dd_Smed_v6_12955_0_1	CATCGTCATTTAGTGCTACGTTTGC	CTTCATAATCCAGTGTTCGGTCTCC
pou4-2*	dd_Smed_v6_30562_0_1	First (outer, M13F): GTAAAACGACGGCCAGTG	First (outer): GTGCTGAAAACCGAGAGTGG		*Denotes sequence used for RNAi, cloned from a mixed EST cDNA library in pBluescript using nested PCR generated in Zayas et al. 2005; **denotes sequence used for riboprobe synthesis
		Second (inner, T7): TAATACGACTCACTATAGGG	Second (inner): ATAAGAATGCGGCCGCTTGATGGGCGTGGTTGAATC		gcagcaggcttcaatcaatccttcgacttgatacctcaacaccagtcttttgtgaggctcaattcaactgggctatcggaaactgaccaaatgacttatataaatccaaatcttcatagctcatttcatcgaaatatttcatatccgaattacggtagtaactgtcctcctaatgttaacataggaggagtatccatggttcaagggtcttcatcatcctttttaggctccaattattcaggcatgcaacaaccaattcaagtcgtgaatcaaggtgacattgaatatgaaacccgagaattagaagcttttgctgaatggtttaaacaaagaagaataaaactgagagtgactcaggcggatgttggccgagctctcgggaatttaaaattagccggt…
pou4-2**	dd_Smed_v6_30562_0_1	GTAATTATTCAGATTGGCGTTG	GGGTCAATGCTTGGTATTTG
soxB1-2	dd_Smed_v6_8104_0_1	AACCATCAGAAAGAGCACCCAG	CTGGAAATGTGAATGCCGACG
EST clones used in this study
S. mediterranea gene	Dresden Transcript ID	EST Clone ID	Accession No.
atoh8-2	dd_Smed_v6_9899_0_1	PL08008A2G09	HO006843
glsn-2	dd_Smed_v6_1215_0_1	PL05012B1G04	DN306946
hmcn-1-L	dd_Smed_v6_7545_0_1	PL05012A2E08	DN306833
myo7a	dd_Smed_v6_5823_0_1	PL08009B2B05	HO007165

### Sheet: Eblock sequences
S. mediterranea gene	Dresden Transcript ID	Eblock sequence without adapters
calm-2	dd_Smed_v6_23127_0_1	GTTGTTTGGAATTGTTTAAATCTTTTGACAAATATGAAGATGGGAAAGTGAACATAGAGCATTTGGGGGAAATGTTGAGACTATTAAAACAATGCCCAACTGAAGAGGAAATCCAGAAATATACAACAGAATTCATTGAGTCTATTGACACTTTTACAATACAAATTGAATACCGAATGACCTTCGATGAGTTTTACACAATTTACAGAATGAATTATAAATCTCAATTCGAGATTTCATCGGACGTGGTCAACGCATTTAAGCTTTTCGACAGAAAAAACGCGGGAAAATTTTCAGCTTCAGAATTAAAAAACCTTCTAGAAACAATGGGAGAGCATTTAGATCAAGATGAAATACTGGAATTTATGGACGATATTGACGAAGATGGAAGCGACATGA…
cdh-23	dd_Smed_v6_15356_0_1	ACTGCTCCAGGAGTATTTTTTCAGGACAACGTTGATGGATTCATTCAAATGAGTATCGGGGTATCGGATGGGAAATATAAGAATCTGGATCAGTGTATTGTCAATTTTATCAGTTCAACTCAACAAGTGATTGCTGTGATTCAAAACTATCCGAGTTTTGTCGTAGCAATGGCAAATAATTTTTCTAACTACCTTTCGAATATGTTGAATATTAACATAACTGTAGATTCTGTTGAGCTCTTTAAGGATGTCCGTGGAAACATACCAAGTGGTCTAACAAATTTATTCTTCCATGCTGTAAGCTTACCTTCGAATACTGTAATGAATGGTTCCAATCTTTTATCGTTACTCAACCAAAGGTTTGCAAATACAGCAGATTTGACCGCAAAATATCAGTTG…
Eph1	dd_Smed_v6_16928_0_1	ATTGTTATGTGGGAAGTAATGTCTTATGGGGAAAGGCCTTATTGGAATTGGCCAAACAAGGATGTTCTTCAGTCTATTGAATCAGGTTACAGACTTCCAGCTCCTAAACGATGTCCTCCAGCAATACACCTTTTAATGCTCGATTGTTGGACTTATGAAAGGTCAGAAAGACCAAAATTTGGGCAAATTTTTCATTCTATCAGTGCTCTTCTAAGATGTCCTGAAGCTTTGGCTTCTATACCTCTCTCACATTCTATTGGAAGGCTGTCAGTAGACTCATATCGACGAAATTCATCCATTATTTCTGAATCAAAAAAAGCACATTTCAACAGCACACCTTTGCTACAATCGGAACCGATATTCGGTCCGGAAAGTTCCATTTCCCAATGGCTTGATTGC…
dd_28678	dd_Smed_v6_28678_0_1	TCAAAGCAAAGTTCTATATCCTCAAAATTGTCGAGACCTCGCAGATCAATTAGGCGTTCAAAGAGTGCAGCATCATCACGAGAGTCATTATCAAGTTGTACTAGAATCAATTCGGCGAATATTGAGTTAGTTCAATCGTTTATTAATTCAGTACCTTTCAAAGAAAACAAAAAGAAAGAGAAAAATAAATCTAATAATTCATTCAAAAGAAAAAAGAAGAAAGTTCTTGTCGATCCCATCTTCATTTATACTAAAGATCGTCTGGAGAATGATTCTTGCAACACTGATGAAGCGCTTGAATGCCAGAAACTGTTTCAAATTCTTCAAGCAAATGGCGTTAGGATTTCTCTGACGACTTTGAAAAGAGGTTTGTTGCCTCCTTCTGCTACTAGAATCGAA…
loxhd-1	dd_Smed_v6_39713_0_1	GAAACCTTTTCAAAGAGGTAAAACAGATATTTTTCGATTAGGAAGTTCAAGAACTTTGGGATTAGTTAAATCTATCCAAATCGGACATGATTCAGGTTTGCCAGGATCAGATTGGTATCTAGAATCAGTTTCAATAACTGACTCTGATAATAATCTTAATTATTACTTTCCATGTGGGCGATGGCTGTCAGTTCGTGCCGAAGACAAATTGTGCTGCATAAACATGGAATATAACCCAGTGTACCACAAACCTCTTAATCCAAGCATTACCAATTTAACTAACACAGATGCTTCAGTTCAATGCAACATCAATGAAAATGAAGAAATAATAAAATTTTCAACATTTTCAGATGGCGAATATTACGAAAAGAAATATGATTTGCCAAATCAAGTCCAAAA…
npp-3	dd_Smed_v6_2270_0_1	GAATGATGGCAAAACAATTCCCATATTTTATCATAAATTTATCGATTGTTCTCTGTTTGTGCTTTTACATTCAATTTGCCGATCAGATGCCAGATCAATATGAAAATCGATATGAACTTCTTGATCCGATCAGTGAACACGAATCAAACTACGAAGCCCGCAAAAGAGCGATCTTACTGACGAGATACGGAAAACGAGGATCAAGGCGATATTTTCTCAATAATGACGACTCAAAAAGAGCCATAGTTCTTACACGATTCGGCTGAACTCATTAGATTAATGCAACCTTTTATTATTAAAATTATGACAAATAAATTGAATGGAAAATTCAAATGT
nsun7	dd_Smed_v6_30093_0_1	GCAAATATTGTTCAAGGAGAGGAAATAGCAATAATAAATCCAACGACATTACTTACTGCGATCCATGTTGAAGGACTCTTGAAAAACAAATTCGGGTCTGTTGTTCCTTTAGCACCCATCAGAGTTTTTCGAATACCCAAGGACGATGATGATCCAAAGATTTTAAATAAAATGGGTTCAACATCAATAAAAATTCACACGGAAGACATTTTAACTCTTGATCCAACAAATGAAAAATATCGATTAATTAAGCACGCCTTTTTTCAAGCAAAGTGCACAAGATCTGCTGTTGTGAGTCCCATTGACTTCTTGGATACGGAACAAGACGATATATCCTTATTGAAAGATTACGCTCTTCGAGCAACATTAGAGGGAGCAAAACCTATTAAAATTTCTGAT…
slc16a-24	dd_Smed_v6_27909_0_1	AATCTCAAGACTCACAGCAAGTTTGATTGGCTCAATTTTAGTCGGACTGACATTAAGTTTGGCTCCAATAGCTTACTATTTATCAGTAATATTTGATCATAGAATCGTTTCCCTAATTGGTTCTTTACTTTCGATAATCGGTTTCACTATTCCTTATCTCTATCACGAGTTATGGTTTGTAGTTCTTAATACTTCGGTTTTATGTGGAATTGGATTCGGTTTGATCTATCTCCCATCAATTGCCATAGTCAATGTTTGGTTTGAGAATGTCAAACCCTTGGCCATTGGAATAGCTGTCAGTGGCTCTGGTTTGGGAACATTTGCGTTTAGTTTAATTTTTGAGTATTTACCAATAATTGTTGGATTAAAGTACACAATGTTAATTACTGGTGGGATTTT…
