## Supplementary File S6 for "*Smed-pou4-2* regulates mechanosensory neuron regeneration and function in planarians"

### Sheet: Downregulated after pou4 RNAi
Smed Gene Name	soxB1-2(RNAi)		pou4-2(RNAi)		12 week pou4-2(RNAi)	Phenotype
	intact	regenerated	intact	regenerated	intact
calm-2	2021-07-07		2021-07-07			Sensory neuron pattern downregulated
dd_28678	2021-07-07		2021-07-07			Sensory neuron pattern downregulated
slc16a-12	2021-10-10		2021-09-09			Sensory neuron pattern downregulated; auricle area stays the same
loxhd-1	2021-07-07		2021-08-08			Sensory neuron pattern downregulated
Eph1	2021-06-10		2021-07-10			**Dorsal ciliated stripe absent, peripheral expression remains sometimes
nsun-7	2021-07-07		2021-05-06			Sensory neuron pattern downregulated; eye expression stays the same
npp-3	2021-06-06		2021-07-07			Sensory neuron pattern downregulated; ventral nerve cord expression stays the same
cdh-23	2021-06-10		2021-10-10			**Sensory neuron pattern downregulated; polka dots (epidermis?) in all RNAi groups; expression in knockdowns is consistent within each experiment but varies between experiments; eye expression stays the same
myo7a	2021-08-08		2021-09-09			Sensory neuron pattern downregulated; eye expression stays the same, epidermis stays the same
pou4-2		2021-11-11				**Downregulated everywhere except ventral population; 12-week RNAi group: 16/16 had rheosensory defect, 16/16 were slow-moving, 3/16 could hardly move at all
soxB1-2				2021-08-08		**Dorsal ciliated stripe absent, everything else the same
Acetylated-tubulin				2021-04-04	2021-04-04	Dorsal ciliated stripe becomes disorganized but not completely gone, dorsal and ventral lawn look the same

### Sheet: Smed-atonal experiments
**Intact (no phenotypes)
Smed Gene Name	soxB1-2(RNAi)	pou4-2(RNAi)
atoh-1	2021-05-05	2021-09-09
atoh8-1	2021-04-05	2021-11-11
atoh8-2	2021-02-03	2021-11-11
Smed Gene Name	atoh-1(RNAi)	atoh8-1(RNAi)	atoh8-2(RNAi)
pou4-2	2021-11-11	2021-12-12	2021-10-10
