## Supplementary File S7 for "*Smed-pou4-2* regulates mechanosensory neuron regeneration and function in planarians"

### Sheet: pou4-2
	X (µm)	Y (µm)	Z (µm)	# pou4+ hmcn-	# ++	% hmcn+	avg
pou4 + hmcn head 1-exp 1	427.28	499.85	12	155	59	0.275701	0.28441	of pou4+ cells are hmcn+
pou4 + hmcn head 2-exp 1	330.4	499.85	12	110	48	0.303797
pou4 + hmcn head 3-exp 1	280.94	499.85	12	125	46	0.269006
pou4 + hmcn head 1-exp 2	421.2	499.85	12	187	55	0.227273
pou4 + hmcn head 2-exp 2	268.37	499.85	12	110	52	0.320988
pou4 + hmcn head 3-exp 2	336.48	499.85	12	135	54	0.285714
pou4 + hmcn head 4-exp 2	259.05	499.85	12	184	71	0.278431
pou4 + hmcn head 5-exp 2	232.29	499.85	12	157	56	0.262911
pou4 + hmcn head 6-exp 2	295.53	499.85	12	137	66	0.325123
pou4 + hmcn head 7-exp 2	242.02	499.85	12	160	67	0.295154
	X (µm)	Y (µm)	Z (µm)	# pou4+ pkd-	# ++	% pkd+	avg
pou4 + pkd head 1-exp 1	432.96	499.85	12	54	144	0.727273	0.748283	of pou4+ cells are pkd+
pou4 + pkd head 2-exp 1	260.67	499.85	12	28	124	0.815789
pou4 + pkd head 3-exp 1	229.05	499.85	12	19	100	0.840336
pou4 + pkd head 4-exp 1	400.93	499.85	12	51	144	0.738462
pou4 + pkd head 1-exp 2	417.96	499.85	12	53	153	0.742718
pou4 + pkd head 2-exp 2	261.88	499.85	12	39	116	0.748387
pou4 + pkd head 3-exp 2	227.43	499.85	12	27	93	0.775
pou4 + pkd head 4-exp 2	289.86	499.85	12	68	128	0.653061
pou4 + pkd head 5-exp 2	324.72	499.85	12	60	229	0.792388
pou4 + pkd head 6-exp 2	338.91	499.85	12	58	151	0.722488
pou4 + pkd head 7-exp 2	302.42	499.85	12	76	158	0.675214
								*sample used for representative image
