## Supplementary File S8 for "*Smed-pou4-2* regulates mechanosensory neuron regeneration and function in planarians"

### Sheet: notes
Notes:
Worms starved one week, 3-4 mm long
All worms irradiated at same time
Machine set to 100 Gy, but it only did 90.049 Gy. For the second experiment, I made sure it stopped at 90.049 Gy.
All cells quantified same day (to minimize counting variability/bias)
Acquisition:
Images taken at 80x
DAPI (200 ms, 100% intensity), CY3 (250 ms, 72.37% intensity), Cy5 (3.3 s, 100% intensity)
29 slices, 6 µm optimal distance (168 µm total Z distance)
Processed in this order:
Apotome (optical sectioning/normalization, phase correction/local bleaching)
Stitching (new output/fuse tiles)
Background subtraction
Create image subset (chose 5 slices (i.e. 24 µm) encompassing pou4+ cells in rheosensory organ/head tip)
Rotate 2D to make DSC straight (if necessary)
Orthogonal projection (frontal XY, method max, start 0, thickness 5)
Create image subset again- rectangle region (X distance spans pou4+ cells in head tip, Y distance begins at head tip and spans 500 µm)
Quantifying:
Graphics --> points --> events
First count double positive cells (in cy3 and cy5 channels), then count pou4+ only cells (cy5 channel only)
Cell count conveyed as # cells per mm^2 (# cells / X µm x Y µm)
Calculate ratio of pou4+ only cells to double positive cells over DPI (it should decrease and get to 0 around 6 DPI)

### Sheet: data
		X (µm)	Y (µm)	Z (µm)	# pkd/hmcn+	# Pou4-2+/TerminalMarker-	# Pou4-2+/TerminalMarker+ per mm^2	# Pou4-2+/TerminalMarker- per mm^2	Ratio Pou4-2+/TerminalMarker- : Pou4-2+/TerminalMarker+	avg
exp 1	day 0-1	455.7	499.85	24	136	39	0.000597063	0.000171217	0.286765	0.283742
exp 1	day 0-2	350.72	499.85	24	139	39	0.000792893	0.000222466	0.280576
exp 1	day 0-3	434.71	499.85	24	158	44	0.00072714	0.000202495	0.278481
exp 1	day 0-4	386.47	499.85	24	147	51	0.00076096	0.000264007	0.346939
exp 2	day 0-1	227.02	499.85	24	124	27	0.00109274	0.000237936	0.217742
exp 2	day 0-2	235.53	499.85	24	131	36	0.00111272	0.000305785	0.274809
exp 2	day 0-4	206.35	499.85	24	113	34	0.00109556	0.000329636	0.300885
exp 1	day 3-1	384.77	499.85	24	90	41	0.000467952	0.000213178	0.455556	0.26644
exp 1	day 3-2	391.01	499.85	24	93	26	0.000475834	0.000133029	0.27957
exp 1	day 3-3	423.36	499.85	24	121	35	0.000571789	0.000165394	0.289256
exp 1	day 3-4	390.44	499.85	24	145	6	0.000742975	3.07438e-05	0.0413793
exp 2	day 4-1	236.34	499.85	24	125	8	0.00105812	6.77194e-05	0.064	0.0697027
exp 2	day 4-2	207.97	499.85	24	126	5	0.00121208	4.80983e-05	0.0396825
exp 2	day 4-3	203.1	499.85	24	119	9	0.00117219	8.86529e-05	0.0756303
exp 2	day 4-4	238.78	499.85	24	135	11	0.00113109	9.21627e-05	0.0814815
exp 2	day 4-5	197.43	499.85	24	114	10	0.00115519	0.000101332	0.0877193
exp 2	day 4.5-1	206.35	499.85	24	112	8	0.00108586	7.75614e-05	0.0714286	0.0705808
exp 2	day 4.5-2	250.13	499.85	24	136	6	0.00108776	4.79894e-05	0.0441176
exp 2	day 4.5-3	211.62	499.85	24	166	10	0.00156932	9.45374e-05	0.060241
exp 2	day 4.5-4	237.16	499.85	24	113	12	0.000953229	0.000101228	0.106195
exp 2	day 4.5-5	233.91	499.85	24	141	10	0.00120595	8.55286e-05	0.070922
exp 1	day 5-1	406.9	499.85	24	153	14	0.000752253	6.88336e-05	0.0915033	0.0667724
exp 1	day 5-2	310.99	499.85	24	129	12	0.000829858	7.71961e-05	0.0930233
exp 1	day 5-3	437.54	499.85	24	146	15	0.000667568	6.85857e-05	0.10274
exp 1	day 5-4	441.52	499.85	24	132	7	0.000598114	3.17182e-05	0.0530303
exp 2	day 5-1	220.94	499.85	24	121	4	0.00109565	3.62198e-05	0.0330579
exp 2	day 5-2	227.83	499.85	24	112	8	0.000983484	7.02489e-05	0.0714286
exp 2	day 5-3	211.62	499.85	24	114	6	0.00107773	5.67224e-05	0.0526316
exp 2	day 5-4	237.56	499.85	24	136	5	0.00114532	4.21073e-05	0.0367647
exp 2	day 5.5-1	244.86	499.85	24	130	1	0.00106215	8.17038e-06	0.00769231	0.0178239
exp 2	day 5.5-2	277.29	499.85	24	131	3	0.000945143	2.16445e-05	0.0229008
exp 2	day 5.5-3	229.86	499.85	24	135	3	0.00117498	2.61107e-05	0.0222222
exp 2	day 5.5-4	240.4	499.85	24	118	2	0.000981992	1.66439e-05	0.0169492
exp 2	day 5.5-5	272.83	499.85	24	155	3	0.00113658	2.19983e-05	0.0193548
									sample used for representative image

### Sheet: data for graphs
RATIO OF Pou4-2+/TerminalMarker- PER AREA TO Pou4-2+/TerminalMarker+ PER AREA
0	3	4	4.5	5	5.5
0.286765	0.455556	0.064	0.0714286	0.0915033	0.00769231
0.280576	0.27957	0.0396825	0.0441176	0.0930233	0.0229008
0.278481	0.289256	0.0756303	0.060241	0.10274	0.0222222
0.346939	0.0413793	0.0814815	0.106195	0.0530303	0.0169492
0.217742		0.0877193	0.070922	0.0330579	0.0193548
0.274809				0.0714286
0.300885				0.0526316
				0.0367647
Pou4-2+/TerminalMarker- PER AREA							Pou4-2+/TerminalMarker+ PER AREA
0	3	4	4.5	5	5.5		0	3	4	4.5	5	5.5
0.000171217	0.000213178	6.77194e-05	7.75614e-05	6.88336e-05	8.17038e-06		0.000597063	0.000467952	0.00105812	0.00108586	0.000752253	0.00106215
0.000222466	0.000133029	4.80983e-05	4.79894e-05	7.71961e-05	2.16445e-05		0.000792893	0.000475834	0.00121208	0.00108776	0.000829858	0.000945143
0.000202495	0.000165394	8.86529e-05	9.45374e-05	6.85857e-05	2.61107e-05		0.00072714	0.000571789	0.00117219	0.00156932	0.000667568	0.00117498
0.000264007	3.07438e-05	9.21627e-05	0.000101228	3.17182e-05	1.66439e-05		0.00076096	0.000742975	0.00113109	0.000953229	0.000598114	0.000981992
0.000237936		0.000101332	8.55286e-05	3.62198e-05	2.19983e-05		0.00109274		0.00115519	0.00120595	0.00109565	0.00113658
0.000305785				7.02489e-05			0.00111272				0.000983484
0.000329636				5.67224e-05			0.00109556				0.00107773
				4.21073e-05							0.00114532
